# FOXO dictate initiation of B cell development and myeloid restriction in common lymphoid progenitors

**DOI:** 10.1101/2022.01.21.477216

**Authors:** Lucía Peña-Pérez, Shabnam Kharazi, Nicolai Frengen, Aleksandra Krstic, Thibault Bouderlique, Julia Hauenstein, Minghui He, Ece Somuncular, Xiaoze Li Wang, Carin Dahlberg, Charlotte Gustafsson, Ann-Sofie Johansson, Julian Walfridsson, Nadir Kadri, Petter Woll, Marcin Kierczak, Hong Qian, Lisa Westerberg, Sidinh Luc, Robert Månsson

**Affiliations:** Center for Hematology and Regenerative Medicine Huddinge, Karolinska Institutet, Stockholm, Sweden; Department of Laboratory Medicine, Karolinska Institutet, Stockholm, Sweden; Department of Medicine Huddinge, Huddinge, Karolinska Institutet, Stockholm, Sweden; Department of Microbiology Tumor and Cell Biology, Karolinska Institutet, Stockholm, Sweden; Department of Cell and Molecular Biology, National Bioinformatics Infrastructure Sweden, Science for Life Laboratory, Uppsala University, Uppsala, Sweden; Science for Life Laboratory, Department of Medicine Solna, Karolinska Institutet, and Division of Infectious Diseases, Karolinska University Hospital, Stockholm, Sweden; Hematology Center, Karolinska University Hospital, Stockholm, Sweden

## Abstract

The development of B cells relies on an intricate network of transcription factors critical for developmental progression and lineage commitment. In the B cell developmental trajectory, a temporal switch from predominant *Foxo3* to *Foxo1* expression occurs at the CLP stage. Utilizing VAV-iCre mediated conditional deletion, we found that the loss of FOXO3 impaired B cell development from LMPP down to B cell precursors, while the loss of FOXO1 impaired B cell commitment and resulted in a complete developmental block at the CD25 negative proB cell stage. Strikingly, the combined loss of FOXO1 and FOXO3 resulted in the failure to restrict the myeloid potential of CLPs and the complete loss of the B cell lineage. This is underpinned by the failure to enforce the early B-lineage gene regulatory circuitry upon a predominantly pre-established open chromatin landscape. Altogether, this demonstrates that FOXO3 and FOXO1 cooperatively govern early lineage restriction and initiation of B-lineage commitment in CLPs.

**SUMMARY:** Common lymphoid progenitors co-express the transcription factors FOXO1 and FOXO3. Removing FOXO1 and FOXO3 at this developmental stage results in regained myeloid potential, failed establishment of the early B cell gene regulatory program, and the complete loss of the B cell lineage.
