## Supplementary material for "FOXO dictate initiation of B cell development and myeloid restriction in common lymphoid progenitors": TableS3_ab_lists

### Sheet: Sheet1
	Table S3. Antibody staining panels. Antigen, clone and vendor is indicated. In cases where another fluorochrome was utilized than what is defined under detector, this is indicated.
	Detector	spleen B-cell	spleen general lineages	BM B-cell progenitor	BM LSK CLP	Thymus T-cell development	OP9DL1 readout	progenitor Annexin V	progenitor Cell cycle	Transplantation panel
	PB	IgD (11-26c.2a) Biolegend	NK1.1 (PK136) Biolegend	cKit BV421 (2B8) BD	Sca1 PB (D7) Biolegend	CD3e BV421 (145-2C11) Biolegend	NK1.1 (PK136) Biolegend		DAPI	CD45.1 BV421 (A20) BD
	BV510							LIVE/DEAD Aqua (L34965) ThermoFischer		GR1 (RB6-8C5) Biolegend
	BV605	CD21 (7G6) BD	Ly6G (1A8) BD							CD90.2 (53-2.1) Biolegend
	BV650		CD4 (RM4-5) BD		IL7R biotin (A7R34) Biolegend + Streptavidin-QD655 Invitrogen	IL7R biotin (A7R34) Biolegend + Streptavidin-QD655 Invitrogen		IL7R biotin (A7R34) Biolegend + Streptavidin-QD655 Invitrogen	IL7R biotin (A7R34) Biolegend + Streptavidin-QD655 Invitrogen	Ter119 (Ter119) BD
	BV711	CD23 (B3B4) BD								CD49b (HM𝛼2) BD
	BV786		CD8 (53-6.7) BD	IgD (11-26c.2a) BD		CD8 (53-6.7) BD	CD45 (30-F11) Biolegend	SCA1 (D7) BD	SCA1 (D7) BD	CD41 (MWReg30) BD
	FITC				Ly6D (49H4) Biolegend	CD44 (IM7) Biolegend	MAC1 (M1/70) Biolegend	Annexin V Biolegend	Ki-67 Alexa488 (B56) BD
	PerCPCy5.5					TCRb (H57-597) eBioscience
	PE		CD3e (145-2C11) Biolegend	CD25 (PC61.5) eBioscience	Flt3 (A2F10) Biolegend	CD25 (PC61.5) eBioscience	CD25 (PC61.5) eBioscience	Flt3 (A2F10) Biolegend	Flt3 (A2F10) Biolegend	CD45.2 (104) Biolegend
	PE-CF594	CD19 (1D3) BD	CD19 (1D3) BD	CD19 (1D3) BD	CD19 (1D3) BD			CD19 (1D3) BD	CD19 (1D3) BD
	PE-Cy5	GR1 (RB6-8C5) Biolegend MAC1 (M1/70) Biolegend Ter119 (Ter119) Biolegend CD3e (145-2C11) Biolegend NK1.1 (PK136) Biolegend	MAC1 (M1/70) Biolegend	GR1 (RB6-8C5) Biolegend MAC1 (M1/70) Biolegend Ter119 (Ter119) Biolegend CD3e (145-2C11) Biolegend NK1.1 (PK136) Biolegend	GR1 (RB6-8C5) Biolegend MAC1 (M1/70) Biolegend Ter119 (Ter119) Biolegend CD3e (145-2C11) Biolegend NK1.1 (PK136) Biolegend	GR1 (RB6-8C5) Biolegend B220 (RA3-6B2) Biolegend MAC1 (M1/70) Biolegend Ter119 (Ter119) Biolegend NK1.1 (PK136) Biolegend CD19 (1D3) eBioscience	CD4 (RPA-T4) Biolegend CD8 (53-6.7) Biolegend	GR1 (RB6-8C5) Biolegend MAC1 (M1/70) Biolegend Ter119 (Ter119) Biolegend CD3e (145-2C11) Biolegend NK1.1 (PK136) Biolegend	GR1 (RB6-8C5) Biolegend MAC1 (M1/70) Biolegend Ter119 (Ter119) Biolegend CD3e (145-2C11) Biolegend NK1.1 (PK136) Biolegend	7-AAD
	PE-Cy5.5		Ter119 (Ter119) eBioscience
	PE-Cy7	IgM (II/41) eBioscience	CD11c (N418) Biolegend	IgM (11/41) eBioscience	CD11c (N418) Biolegend	TCRgd (GL3) Biolegend	CD19 (1D3) eBioscience	CD11c (N418) Biolegend	CD11c (N418) Biolegend	CD19 (6D5) Biolegend
	APC		PDCA1 (927) Biolegend		Ly6C (HK1.4) Biolegend	CD4 (RM4-5) eBioscience	CD90.2 (53-2.1) Biolegend	Ly6C (HK1.4) Biolegend	Ly6C (HK1.4) Biolegend	CD11c (N418) Biolegend
	Alexa 700									CD3e (500A2) BD
	APC eFluor780	B220 (RA3-6B2) eBioscience		B220 (RA3-6B2) Biolegend	cKit (2B8) eBioscience	cKit (2B8) eBioscience		cKit (2B8) eBioscience	cKit (2B8) eBioscience
	BUV395									NK1.1 (PK136) BD
	BUV661									B220 (RA3-6B2) BD
	BUV737									MAC1 (M1/70) BD
